# Ribosomes as molecular thermometers: metal-binding sites in ribosomal proteins are robust indicators of bacterial adaptation to heat and cold

**DOI:** 10.1101/2022.09.09.507293

**Authors:** Antonia van den Elzen, Karla Helena-Bueno, Charlotte R. Brown, Sergey Melnikov

## Abstract

Ribosomal genes are widely used as “molecular clocks” to infer the evolutionary relatedness of species. It is unclear, however, whether these genes can also serve as “molecular thermometers” to precisely estimate an organism’s optimal growth temperature. Previously, some estimations were made using the average nucleotide content in ribosomal RNA, but the universal application of this approach was prevented by numerous outliers. Here, seeking to bypass this problem, we asked whether ribosomal genes contain additional markers of thermal adaptations, aside from their nucleotide composition. To answer this, we analyzed site-specific variations in sequences of ribosomal proteins from 2,021 bacteria with known optimal growth conditions. We found that ribosomal proteins comprise a few “mutational hotspots”—residues that vary in a temperature-dependent manner and distinguish heat- and cold-adapted bacteria. Most of these residues coordinate metal ions that support protein folding at high temperatures. Using these residues, we then showed that the upper and lower limits of an organism’s optimal growth temperatures can be estimated using just 0.001% of the genome sequence or just two amino residues in the cellular proteome. This finding illustrates that laboratory-independent estimation of optimal growth temperatures can be simplified if we abandon the traditional use of rRNA and protein sequences to assess their content and instead focus on those few residues that are most critical for protein structure. This finding may simplify the analysis of unculturable and extinct species by helping bypass the need for laborious, costly, and at times impossible laboratory experiments.
