## Supplementary Data 2 for "Ribosomes as molecular thermometers: metal-binding sites in ribosomal proteins are robust indicators of bacterial adaptation to heat and cold": SI_Data_2_protein_sequences_bL31.csv

	Entry	#Organism Name	Organism Groups	Growth Temperature	Length	205	268	274	Total number of mutations	mutation_status	Only mutated	Only non-mutated	Both
2222	C1DTT5	Sulfurihydrogenibium azorense	Bacteria;Aquificae;Aquificae	68	64	C	C	C	0	non-mutated		1
2233	A0A0S3QS64	Thermosulfidibacter takaii	Bacteria;Aquificae;Aquificae	70	69	C	C	C	0	non-mutated		1
2238	F0S409	Desulfurobacterium thermolithotrophum	Bacteria;Aquificae;Aquificae	70	68	C	C	C	0	non-mutated		1
2240	D3DKE5	Hydrogenobacter thermophilus	Bacteria;Aquificae;Aquificae	70	64	C	C	C	0	non-mutated		1
2245	C0QTI2	Persephonella marina	Bacteria;Aquificae;Aquificae	73	65	C	C	C	0	non-mutated		1
2251	E8T568	Thermovibrio ammonificans	Bacteria;Aquificae;Aquificae	75	68	C	C	C	0	non-mutated		1
2257	W0DH33	Thermocrinis ruber	Bacteria;Aquificae;Aquificae	80	65	C	C	C	0	non-mutated		1
2258	D3SN44	Thermocrinis albus	Bacteria;Aquificae;Aquificae	80	63	C	C	C	0	non-mutated		1
2261	P58413	Aquifex aeolicus	Bacteria;Aquificae;Aquificae	85	68	C	C	C	0	non-mutated		1
2200	H1XU50	Caldithrix abyssi	Bacteria;Calditrichaeota;Calditrichae	60	66	C	C	C	0	non-mutated		1
2202	D3PAI6	Deferribacter desulfuricans	Bacteria;Deferribacteres;Deferribacteres	62	72	C	C	C	0	non-mutated		1
2243	B8DZZ9	Dictyoglomus turgidum	Bacteria;Dictyoglomi;Dictyoglomia	72	68	C	C	C	0	non-mutated		1
2244	B5YDA8	Dictyoglomus thermophilum	Bacteria;Dictyoglomi;Dictyoglomia	73	68	C	C	C	0	non-mutated		1
0	I3YY28	Aequorivita sublithincola	Bacteria;FCB group;Bacteroidetes/Chlorobi group	4	93	N	S	S	3	mutated	1
1	K4II41	Psychroflexus torquis	Bacteria;FCB group;Bacteroidetes/Chlorobi group	4	88	N	S	S	3	mutated	1
22	A0A090Q4R1	Nonlabens sediminis	Bacteria;FCB group;Bacteroidetes/Chlorobi group	15	84	N	S	S	3	mutated	1
24	A0A0B5S3D8	Myroides profundi	Bacteria;FCB group;Bacteroidetes/Chlorobi group	15	83	N	S	S	3	mutated	1
25	A0A076P5J6	Flavobacterium psychrophilum	Bacteria;FCB group;Bacteroidetes/Chlorobi group	15	83	N	S	S	3	mutated	1
26	G8X8I1	Flavobacterium columnare	Bacteria;FCB group;Bacteroidetes/Chlorobi group	15	83	N	S	S	3	mutated	1
27	E6X6Z6	Cellulophaga algicola	Bacteria;FCB group;Bacteroidetes/Chlorobi group	15	83	N	S	S	3	mutated	1
2206	G2SE33	Rhodothermus marinus	Bacteria;FCB group;Bacteroidetes/Chlorobi group	65	83	D	D	N	3	mutated	1
2201	B5YIQ5	Thermodesulfovibrio yellowstonii	Bacteria;Nitrospirae;Nitrospira	60	66	C	C	C	0	non-mutated		1
2	M9R9D2	Octadecabacter antarcticus	Bacteria;Proteobacteria;Alphaproteobacteria	4	73	D	D	V	3	mutated	1
3	M9RUP3	Octadecabacter arcticus	Bacteria;Proteobacteria;Alphaproteobacteria	4	73	D	D	V	3	mutated	1
17	A0A0E3V1L4	Polynucleobacter duraquae	Bacteria;Proteobacteria;Betaproteobacteria	15	115	N	S	S	3	mutated	1
19	A0A1Q8YFH7	Rhodoferax antarcticus	Bacteria;Proteobacteria;Betaproteobacteria	15	85	N	S	S	3	mutated	1
34	D7DMM8	Methylotenera versatilis	Bacteria;Proteobacteria;Betaproteobacteria	17	80	A	S	S	3	mutated	1
37	A0A1X3CPB7	Neisseria zoodegmatis	Bacteria;Proteobacteria;Betaproteobacteria	18	91	A	S	S	3	mutated			1
38	A0A378WRT9	Neisseria zoodegmatis	Bacteria;Proteobacteria;Betaproteobacteria	18	80	C	C	C	0	non-mutated			1
4	Q6AJM4	Desulfotalea psychrophila	Bacteria;Proteobacteria;delta/epsilon subdivisions	8	73	C	C	C	0	non-mutated		1
5	D4ZEM0	Shewanella violacea	Bacteria;Proteobacteria;Gammaproteobacteria	8	70	C	C	C	0	non-mutated		1
6	A0A099KND6	Colwellia psychrerythraea	Bacteria;Proteobacteria;Gammaproteobacteria	10	101	C	C	C	0	non-mutated		1
7	A0A0M4SX87	Psychrobacter urativorans	Bacteria;Proteobacteria;Gammaproteobacteria	10	93	A	S	S	3	mutated	1
9	Q1YZY9	Photobacterium profundum	Bacteria;Proteobacteria;Gammaproteobacteria	10	70	C	C	C	0	non-mutated		1
10	B0TVU8	Shewanella halifaxensis	Bacteria;Proteobacteria;Gammaproteobacteria	10	70	C	C	C	0	non-mutated		1
11	A8FQM5	Shewanella sediminis	Bacteria;Proteobacteria;Gammaproteobacteria	10	70	C	C	C	0	non-mutated		1
12	A0A290S9F1	Pseudoalteromonas arctica	Bacteria;Proteobacteria;Gammaproteobacteria	12	88	A	S	S	3	mutated			1
13	A0A290RXZ3	Pseudoalteromonas arctica	Bacteria;Proteobacteria;Gammaproteobacteria	12	71	C	C	C	0	non-mutated			1
14	A0A1S6HY83	Shewanella psychrophila	Bacteria;Proteobacteria;Gammaproteobacteria	12	70	C	C	C	0	non-mutated		1
15	A1SYJ9	Psychromonas ingrahamii	Bacteria;Proteobacteria;Gammaproteobacteria	12	70	C	C	C	0	non-mutated		1
16	A0A222G8J1	Colwellia beringensis	Bacteria;Proteobacteria;Gammaproteobacteria	12	70	C	C	C	0	non-mutated		1
18	A0A090IKI1	Moritella viscosa	Bacteria;Proteobacteria;Gammaproteobacteria	15	86	A	S	S	3	mutated			1
20	B6EHZ6	Aliivibrio salmonicida	Bacteria;Proteobacteria;Gammaproteobacteria	15	85	V	S	S	3	mutated			1
21	A0A090IKI3	Aliivibrio wodanis	Bacteria;Proteobacteria;Gammaproteobacteria	15	85	V	S	S	3	mutated			1
28	A0A090IJM5	Aliivibrio wodanis	Bacteria;Proteobacteria;Gammaproteobacteria	15	72	C	C	C	0	non-mutated			1
29	B6EMM4	Aliivibrio salmonicida	Bacteria;Proteobacteria;Gammaproteobacteria	15	72	C	C	C	0	non-mutated			1
30	A0A090KEA0	Moritella viscosa	Bacteria;Proteobacteria;Gammaproteobacteria	15	70	C	C	C	0	non-mutated			1
31	G4QMR9	Glaciecola nitratireducens	Bacteria;Proteobacteria;Gammaproteobacteria	15	70	C	C	C	0	non-mutated		1
32	R4YV87	Oleispira antarctica	Bacteria;Proteobacteria;Gammaproteobacteria	15	69	C	C	C	0	non-mutated		1
33	A0A4R3YU23	Luteibacter rhizovicinus	Bacteria;Proteobacteria;Gammaproteobacteria	17	82	S	T	S	3	mutated	1
35	A0A0H4HY40	Marinobacter psychrophilus	Bacteria;Proteobacteria;Gammaproteobacteria	17	74	C	C	C	0	non-mutated		1
40	A0A193K8X3	Vibrio breoganii	Bacteria;Proteobacteria;Gammaproteobacteria	18	72	C	C	C	0	non-mutated		1
2184	A0A286RD39	Thermogutta terrifontis	Bacteria;PVC group;Planctomycetes	60	74	C	C	C	0	non-mutated		1
2207	E0RQE7	Spirochaeta thermophila	Bacteria;Spirochaetes;Spirochaetia	65	81	T	S	S	3	mutated	1
23	A9WSN5	Renibacterium salmoninarum	Bacteria;Terrabacteria group;Actinobacteria	15	84	S	S	S	3	mutated	1
2180	A0A510HL72	Rubrobacter xylanophilus	Bacteria;Terrabacteria group;Actinobacteria	60	89	A	S	S	3	mutated	1
2241	B9L2M2	Thermomicrobium roseum	Bacteria;Terrabacteria group;Chloroflexi	72	106	C	C	C	0	non-mutated		1
36	K9P7P1	Cyanobium gracile	Bacteria;Terrabacteria group;Cyanobacteria/Melainabacteria group	18	98	G	W	N	3	mutated	1
39	B2ITM6	Nostoc punctiforme	Bacteria;Terrabacteria group;Cyanobacteria/Melainabacteria group	18	80	G	W	N	3	mutated	1
2182	E4U7H8	Oceanithermus profundus	Bacteria;Terrabacteria group;Deinococcus-Thermus	60	76	C	C	C	0	non-mutated		1
2183	A0A0S7AR07	Meiothermus ruber	Bacteria;Terrabacteria group;Deinococcus-Thermus	60	75	G	W	N	3	mutated	1
2211	A0A0N0IQP9	Thermus scotoductus	Bacteria;Terrabacteria group;Deinococcus-Thermus	65	71	C	C	C	0	non-mutated		1
2223	K7QVC6	Thermus oshimai	Bacteria;Terrabacteria group;Deinococcus-Thermus	70	83	C	C	C	0	non-mutated		1
2224	A0A1J0LXM0	Thermus brockianus	Bacteria;Terrabacteria group;Deinococcus-Thermus	70	77	C	C	C	0	non-mutated		1
2226	F2NMG4	Marinithermus hydrothermalis	Bacteria;Terrabacteria group;Deinococcus-Thermus	70	76	C	C	C	0	non-mutated		1
2230	H7GGG6	Thermus parvatiensis	Bacteria;Terrabacteria group;Deinococcus-Thermus	70	71	C	C	C	0	non-mutated		1
2242	A0A0M9AFR2	Thermus aquaticus	Bacteria;Terrabacteria group;Deinococcus-Thermus	72	77	C	C	C	0	non-mutated		1
2248	Q72JR0	Thermus thermophilus	Bacteria;Terrabacteria group;Deinococcus-Thermus	75	71	C	C	C	0	non-mutated		1
8	A0A1J0GCZ9	Clostridium estertheticum	Bacteria;Terrabacteria group;Firmicutes	10	72	C	C	C	0	non-mutated		1
2185	A0A097ANF4	Thermoanaerobacter kivui	Bacteria;Terrabacteria group;Firmicutes	60	72	C	C	C	0	non-mutated		1
2186	B7DPV1	Alicyclobacillus acidocaldarius	Bacteria;Terrabacteria group;Firmicutes	60	71	C	C	C	0	non-mutated		1
2187	A0A098KYT6	Geobacillus thermoleovorans	Bacteria;Terrabacteria group;Firmicutes	60	69	C	C	C	0	non-mutated		1
2188	D9TLQ3	Thermoanaerobacterium thermosaccharolyticum	Bacteria;Terrabacteria group;Firmicutes	60	69	C	C	C	0	non-mutated			1
2189	I3VS60	Thermoanaerobacterium saccharolyticum	Bacteria;Terrabacteria group;Firmicutes	60	69	C	C	C	0	non-mutated		1
2190	F6BL75	Thermoanaerobacterium xylanolyticum	Bacteria;Terrabacteria group;Firmicutes	60	69	C	C	C	0	non-mutated		1
2191	B8CZ30	Halothermothrix orenii	Bacteria;Terrabacteria group;Firmicutes	60	68	C	C	C	0	non-mutated		1
2192	Q67TD7	Symbiobacterium thermophilum	Bacteria;Terrabacteria group;Firmicutes	60	67	C	C	C	0	non-mutated		1
2193	A0A223HWV4	Thermoanaerobacterium thermosaccharolyticum	Bacteria;Terrabacteria group;Firmicutes	60	66	-	-	R	3	mutated			1
2194	A0A150LIX1	Anoxybacillus flavithermus	Bacteria;Terrabacteria group;Firmicutes	60	66	C	C	C	0	non-mutated		1
2195	A0A1V9BY68	Geobacillus thermocatenulatus	Bacteria;Terrabacteria group;Firmicutes	60	66	C	C	C	0	non-mutated		1
2196	A0A4R1G6N6	Anoxybacillus amylolyticus	Bacteria;Terrabacteria group;Firmicutes	60	66	C	C	C	0	non-mutated		1
2197	A4ITL1	Geobacillus thermodenitrificans	Bacteria;Terrabacteria group;Firmicutes	60	66	C	C	C	0	non-mutated		1
2198	Q2RFV8	Moorella thermoacetica	Bacteria;Terrabacteria group;Firmicutes	60	66	C	C	C	0	non-mutated		1
2199	A0A165WSI7	Aeribacillus pallidus	Bacteria;Terrabacteria group;Firmicutes	60	66	C	C	C	0	non-mutated		1
2203	A0A0K2H9A7	Geobacillus stearothermophilus	Bacteria;Terrabacteria group;Firmicutes	62	66	C	C	C	0	non-mutated		1
2204	G2MVZ6	Thermoanaerobacter wiegelii	Bacteria;Terrabacteria group;Firmicutes	65	91	C	C	C	0	non-mutated		1
2205	A0A117LAH0	Caldanaerobacter subterraneus	Bacteria;Terrabacteria group;Firmicutes	65	89	C	C	C	0	non-mutated		1
2208	E8URP4	Thermoanaerobacter brockii	Bacteria;Terrabacteria group;Firmicutes	65	72	C	C	C	0	non-mutated		1
2214	D3T5E9	Thermoanaerobacter italicus	Bacteria;Terrabacteria group;Firmicutes	65	69	C	C	C	0	non-mutated		1
2215	B0K7H0	Thermoanaerobacter pseudethanolicus	Bacteria;Terrabacteria group;Firmicutes	65	69	C	C	C	0	non-mutated		1
2217	E4QC91	Caldicellulosiruptor hydrothermalis	Bacteria;Terrabacteria group;Firmicutes	65	69	C	C	C	0	non-mutated		1
2218	A4XJM8	Caldicellulosiruptor saccharolyticus	Bacteria;Terrabacteria group;Firmicutes	65	69	C	C	C	0	non-mutated		1
2219	Q3A926	Carboxydothermus hydrogenoformans	Bacteria;Terrabacteria group;Firmicutes	65	65	C	C	C	0	non-mutated		1
2221	D9S012	Thermosediminibacter oceani	Bacteria;Terrabacteria group;Firmicutes	68	69	C	C	C	0	non-mutated		1
2228	D7AR54	Thermoanaerobacter mathranii	Bacteria;Terrabacteria group;Firmicutes	70	72	C	C	C	0	non-mutated		1
2235	E4S5P1	Caldicellulosiruptor kristjanssonii	Bacteria;Terrabacteria group;Firmicutes	70	69	C	C	C	0	non-mutated		1
2236	G2PYC0	Caldicellulosiruptor lactoaceticus	Bacteria;Terrabacteria group;Firmicutes	70	69	C	C	C	0	non-mutated		1
2237	E4SFF3	Caldicellulosiruptor kronotskyensis	Bacteria;Terrabacteria group;Firmicutes	70	69	C	C	C	0	non-mutated		1
2239	C9RAC8	Ammonifex degensii	Bacteria;Terrabacteria group;Firmicutes	70	66	C	C	C	0	non-mutated		1
2246	E6SLL1	Thermaerobacter marianensis	Bacteria;Terrabacteria group;Firmicutes	75	79	C	C	C	0	non-mutated		1
2249	E4Q6F4	Caldicellulosiruptor owensensis	Bacteria;Terrabacteria group;Firmicutes	75	70	C	C	C	0	non-mutated		1
2252	D9TL65	Caldicellulosiruptor obsidiansis	Bacteria;Terrabacteria group;Firmicutes	78	69	C	C	C	0	non-mutated		1
2253	B9MR65	Caldicellulosiruptor bescii	Bacteria;Terrabacteria group;Firmicutes	78	69	C	C	C	0	non-mutated		1
2220	D1CEQ5	Thermobaculum terrenum	Bacteria;Terrabacteria group;unclassified Terrabacteria group	67	94	C	C	C	0	non-mutated		1
2225	F8ABC4	Thermodesulfatator indicus	Bacteria;Thermodesulfobacteria;Thermodesulfobacteria	70	76	C	C	C	0	non-mutated		1
2227	A0A075WUJ4	Thermodesulfobacterium commune	Bacteria;Thermodesulfobacteria;Thermodesulfobacteria	70	72	C	C	C	0	non-mutated		1
2247	A0A2N7PIH2	Caldimicrobium thiodismutans	Bacteria;Thermodesulfobacteria;Thermodesulfobacteria	75	77	C	C	C	0	non-mutated		1
2209	H2J5H8	Marinitoga piezophila	Bacteria;Thermotogae;Thermotogae	65	71	C	C	C	0	non-mutated		1
2210	A8F7P3	Pseudothermotoga lettingae	Bacteria;Thermotogae;Thermotogae	65	71	C	C	C	0	non-mutated		1
2212	A0A1B0VHY3	Fervidobacterium islandicum	Bacteria;Thermotogae;Thermotogae	65	70	C	C	C	0	non-mutated		1
2213	H9UAL5	Fervidobacterium pennivorans	Bacteria;Thermotogae;Thermotogae	65	70	C	C	C	0	non-mutated		1
2216	C5CIS7	Kosmotoga olearia	Bacteria;Thermotogae;Thermotogae	65	69	C	C	C	0	non-mutated		1
2229	A0A0X1KP91	Pseudothermotoga hypogea	Bacteria;Thermotogae;Thermotogae	70	71	C	C	C	0	non-mutated		1
2231	A7HJF3	Fervidobacterium nodosum	Bacteria;Thermotogae;Thermotogae	70	70	C	C	C	0	non-mutated		1
2232	A6LM69	Thermosipho melanesiensis	Bacteria;Thermotogae;Thermotogae	70	69	C	C	C	0	non-mutated		1
2234	A0A0G2ZD94	Kosmotoga pacifica	Bacteria;Thermotogae;Thermotogae	70	69	C	C	C	0	non-mutated		1
2250	B7IDB4	Thermosipho africanus	Bacteria;Thermotogae;Thermotogae	75	69	C	C	C	0	non-mutated		1
2254	F7YU72	Pseudothermotoga thermarum	Bacteria;Thermotogae;Thermotogae	80	71	C	C	C	0	non-mutated		1
2255	A5ILC5	Thermotoga petrophila	Bacteria;Thermotogae;Thermotogae	80	71	C	C	C	0	non-mutated		1
2256	A0A3B8MYN5	Thermotoga naphthophila	Bacteria;Thermotogae;Thermotogae	80	71	C	C	C	0	non-mutated		1
2259	B9K7W4	Thermotoga neapolitana	Bacteria;Thermotogae;Thermotogae	82	85	C	C	C	0	non-mutated		1
2260	O54311	Thermotoga maritima	Bacteria;Thermotogae;Thermotogae	82	71	C	C	C	0	non-mutated		1
