## Supplementary Data 2 for "Ribosomes as molecular thermometers: metal-binding sites in ribosomal proteins are robust indicators of bacterial adaptation to heat and cold": SI_Data_2_protein_sequences_bL32.csv

	Entry	#Organism Name	Organism Groups	Growth Temperature	Length	81	86	98	104	Total number of mutations	mutation_status	Only mutated	Only non-mutated	Both
1894	C1DWP5	Sulfurihydrogenibium azorense	Bacteria;Aquificae;Aquificae	68	58	C	C	C	C	0	non-mutated		1
1898	F0S3V2	Desulfurobacterium thermolithotrophum	Bacteria;Aquificae;Aquificae	70	59	C	C	C	C	0	non-mutated		1
1899	D3DHF9	Hydrogenobacter thermophilus	Bacteria;Aquificae;Aquificae	70	61	C	C	C	C	0	non-mutated		1
1905	A0A0S3QUX1	Thermosulfidibacter takaii	Bacteria;Aquificae;Aquificae	70	62	C	C	C	C	0	non-mutated		1
1916	C0QPF6	Persephonella marina	Bacteria;Aquificae;Aquificae	73	60	C	C	C	C	0	non-mutated		1
1917	E8T1Y6	Thermovibrio ammonificans	Bacteria;Aquificae;Aquificae	75	59	C	C	C	C	0	non-mutated		1
1925	D3SLA1	Thermocrinis albus	Bacteria;Aquificae;Aquificae	80	61	C	C	C	C	0	non-mutated		1
1926	W0DE20	Thermocrinis ruber	Bacteria;Aquificae;Aquificae	80	61	C	C	C	C	0	non-mutated		1
1932	O67187	Aquifex aeolicus	Bacteria;Aquificae;Aquificae	85	63	C	C	C	C	0	non-mutated		1
1890	A0A2J6WE51	Caldisericum exile	Bacteria;Caldiserica;Caldisericia	65	62	C	C	C	C	0	non-mutated		1
1871	H1XSA1	Caldithrix abyssi	Bacteria;Calditrichaeota;Calditrichae	60	62	C	C	C	C	0	non-mutated		1
1874	D3PAN7	Deferribacter desulfuricans	Bacteria;Deferribacteres;Deferribacteres	62	60	C	C	C	C	0	non-mutated		1
1913	B8E193	Dictyoglomus turgidum	Bacteria;Dictyoglomi;Dictyoglomia	72	63	C	C	C	C	0	non-mutated		1
1915	B5YDP9	Dictyoglomus thermophilum	Bacteria;Dictyoglomi;Dictyoglomia	73	63	C	C	C	C	0	non-mutated		1
0	I3YUG0	Aequorivita sublithincola	Bacteria;FCB group;Bacteroidetes/Chlorobi group	4	65	D	T	H	K	4	mutated	1
1	K4IEP2	Psychroflexus torquis	Bacteria;FCB group;Bacteroidetes/Chlorobi group	4	67	D	T	H	K	4	mutated	1
22	G8X7V5	Flavobacterium columnare	Bacteria;FCB group;Bacteroidetes/Chlorobi group	15	64	C	T	Y	K	3	mutated	1
23	A0A0B5RSY9	Myroides profundi	Bacteria;FCB group;Bacteroidetes/Chlorobi group	15	65	C	T	Y	K	3	mutated	1
24	E6X8R0	Cellulophaga algicola	Bacteria;FCB group;Bacteroidetes/Chlorobi group	15	65	D	T	H	K	4	mutated	1
25	A6H261	Flavobacterium psychrophilum	Bacteria;FCB group;Bacteroidetes/Chlorobi group	15	64	C	T	Y	K	3	mutated	1
26	A0A090Q0P2	Nonlabens sediminis	Bacteria;FCB group;Bacteroidetes/Chlorobi group	15	65	D	T	H	K	4	mutated	1
1891	D0MH84	Rhodothermus marinus	Bacteria;FCB group;Bacteroidetes/Chlorobi group	65	65	C	C	C	C	0	non-mutated		1
1870	B5YG78	Thermodesulfovibrio yellowstonii	Bacteria;Nitrospirae;Nitrospira	60	59	C	C	C	C	0	non-mutated		1
14	A0A1Q8YCR9	Rhodoferax antarcticus	Bacteria;Proteobacteria;Betaproteobacteria	15	60	E	T	S	T	4	mutated	1
15	A0A0E3V160	Polynucleobacter duraquae	Bacteria;Proteobacteria;Betaproteobacteria	15	59	E	T	S	N	4	mutated	1
27	D7DI31	Methylotenera versatilis	Bacteria;Proteobacteria;Betaproteobacteria	17	59	E	T	S	N	4	mutated	1
30	A0A1X3CPT2	Neisseria zoodegmatis	Bacteria;Proteobacteria;Betaproteobacteria	18	59	D	T	S	N	4	mutated	1
2	D4ZLG9	Shewanella violacea	Bacteria;Proteobacteria;Gammaproteobacteria	8	56	D	S	T	D	4	mutated	1
4	B0TQU3	Shewanella halifaxensis	Bacteria;Proteobacteria;Gammaproteobacteria	10	56	D	S	T	D	4	mutated	1
5	A0A0M4SWQ6	Psychrobacter urativorans	Bacteria;Proteobacteria;Gammaproteobacteria	10	60	D	T	T	D	4	mutated	1
6	A0A099KAH5	Colwellia psychrerythraea	Bacteria;Proteobacteria;Gammaproteobacteria	10	56	D	S	T	D	4	mutated	1
7	Q6LSX4	Photobacterium profundum	Bacteria;Proteobacteria;Gammaproteobacteria	10	56	D	S	T	D	4	mutated	1
8	A8FWL2	Shewanella sediminis	Bacteria;Proteobacteria;Gammaproteobacteria	10	56	D	S	T	D	4	mutated	1
9	A1STV9	Psychromonas ingrahamii	Bacteria;Proteobacteria;Gammaproteobacteria	12	57	D	S	T	D	4	mutated	1
10	K7ALF1	Paraglaciecola psychrophila	Bacteria;Proteobacteria;Gammaproteobacteria	12	56	D	S	T	D	4	mutated	1
11	A0A222GCM7	Colwellia beringensis	Bacteria;Proteobacteria;Gammaproteobacteria	12	56	D	S	T	D	4	mutated	1
12	A0A290S4D8	Pseudoalteromonas arctica	Bacteria;Proteobacteria;Gammaproteobacteria	12	56	D	S	T	D	4	mutated	1
13	A0A1S6HM12	Shewanella psychrophila	Bacteria;Proteobacteria;Gammaproteobacteria	12	56	D	S	T	D	4	mutated	1
16	R4YMI9	Oleispira antarctica	Bacteria;Proteobacteria;Gammaproteobacteria	15	60	D	T	T	D	4	mutated	1
17	A0A090IGK7	Moritella viscosa	Bacteria;Proteobacteria;Gammaproteobacteria	15	56	D	S	T	D	4	mutated	1
18	B6EIZ6	Aliivibrio salmonicida	Bacteria;Proteobacteria;Gammaproteobacteria	15	56	D	S	T	D	4	mutated	1
19	A0A090IN49	Aliivibrio wodanis	Bacteria;Proteobacteria;Gammaproteobacteria	15	56	D	S	T	D	4	mutated	1
20	G4QLH3	Glaciecola nitratireducens	Bacteria;Proteobacteria;Gammaproteobacteria	15	56	D	S	T	D	4	mutated	1
28	A0A0H4ID86	Marinobacter psychrophilus	Bacteria;Proteobacteria;Gammaproteobacteria	17	59	D	T	S	D	4	mutated	1
29	A0A0G9H796	Luteibacter rhizovicinus	Bacteria;Proteobacteria;Gammaproteobacteria	17	64	D	S	T	D	4	mutated	1
31	A0A193KD79	Vibrio breoganii	Bacteria;Proteobacteria;Gammaproteobacteria	18	56	D	S	T	E	4	mutated	1
1881	G0GDL8	Spirochaeta thermophila	Bacteria;Spirochaetes;Spirochaetia	65	62	C	C	C	C	0	non-mutated		1
21	A9WMY0	Renibacterium salmoninarum	Bacteria;Terrabacteria group;Actinobacteria	15	67	T	G	K	S	4	mutated	1
1866	Q1AW89	Rubrobacter xylanophilus	Bacteria;Terrabacteria group;Actinobacteria	60	61	C	C	C	C	0	non-mutated		1
1862	B5Y7W2	Coprothermobacter proteolyticus	Bacteria;Terrabacteria group;Coprothermobacterota	60	63	C	C	C	C	0	non-mutated		1
32	B2IT82	Nostoc punctiforme	Bacteria;Terrabacteria group;Cyanobacteria/Melainabacteria group	18	57	K	G	L	-	4	mutated	1
33	K9P3E6	Cyanobium gracile	Bacteria;Terrabacteria group;Cyanobacteria/Melainabacteria group	18	60	K	G	L	-	4	mutated	1
1872	D3PNP3	Meiothermus ruber	Bacteria;Terrabacteria group;Deinococcus-Thermus	60	63	C	C	C	C	0	non-mutated		1
1873	E4U8Z1	Oceanithermus profundus	Bacteria;Terrabacteria group;Deinococcus-Thermus	60	65	C	C	C	C	0	non-mutated		1
1892	A0A0N0ZQP4	Thermus scotoductus	Bacteria;Terrabacteria group;Deinococcus-Thermus	65	60	C	C	C	C	0	non-mutated		1
1910	K7QU88	Thermus oshimai	Bacteria;Terrabacteria group;Deinococcus-Thermus	70	60	C	C	C	C	0	non-mutated		1
1911	H7GF38	Thermus parvatiensis	Bacteria;Terrabacteria group;Deinococcus-Thermus	70	60	C	C	C	C	0	non-mutated		1
1912	F2NP05	Marinithermus hydrothermalis	Bacteria;Terrabacteria group;Deinococcus-Thermus	70	63	C	C	C	C	0	non-mutated		1
1914	A0A0M9AE16	Thermus aquaticus	Bacteria;Terrabacteria group;Deinococcus-Thermus	72	60	C	C	C	C	0	non-mutated		1
1922	A0A1J1EH55	Thermus thermophilus	Bacteria;Terrabacteria group;Deinococcus-Thermus	75	60	C	C	C	C	0	non-mutated		1
3	A0A1J0GHX0	Clostridium estertheticum	Bacteria;Terrabacteria group;Firmicutes	10	61	C	C	C	C	0	non-mutated		1
1853	F8IHC3	Alicyclobacillus acidocaldarius	Bacteria;Terrabacteria group;Firmicutes	60	51	C	C	C	C	0	non-mutated		1
1854	A0A097ARW2	Thermoanaerobacter kivui	Bacteria;Terrabacteria group;Firmicutes	60	59	C	C	C	C	0	non-mutated		1
1855	I3VW58	Thermoanaerobacterium saccharolyticum	Bacteria;Terrabacteria group;Firmicutes	60	60	C	C	C	C	0	non-mutated		1
1856	F6BG54	Thermoanaerobacterium xylanolyticum	Bacteria;Terrabacteria group;Firmicutes	60	60	C	C	C	C	0	non-mutated		1
1857	D9TNN4	Thermoanaerobacterium thermosaccharolyticum	Bacteria;Terrabacteria group;Firmicutes	60	60	C	C	C	C	0	non-mutated		1
1858	A0A4R1G7P3	Anoxybacillus amylolyticus	Bacteria;Terrabacteria group;Firmicutes	60	58	C	C	C	C	0	non-mutated		1
1859	G8N0A8	Geobacillus thermoleovorans	Bacteria;Terrabacteria group;Firmicutes	60	58	C	C	C	C	0	non-mutated		1
1860	A0A178TJ38	Anoxybacillus flavithermus	Bacteria;Terrabacteria group;Firmicutes	60	58	C	C	C	C	0	non-mutated		1
1861	Q2RJY1	Moorella thermoacetica	Bacteria;Terrabacteria group;Firmicutes	60	60	C	C	C	C	0	non-mutated		1
1863	B8CWW0	Halothermothrix orenii	Bacteria;Terrabacteria group;Firmicutes	60	57	C	C	C	C	0	non-mutated		1
1864	Q67PG5	Symbiobacterium thermophilum	Bacteria;Terrabacteria group;Firmicutes	60	64	C	C	C	C	0	non-mutated		1
1867	A0A1V9C086	Geobacillus thermocatenulatus	Bacteria;Terrabacteria group;Firmicutes	60	57	C	C	C	C	0	non-mutated		1
1868	A4ILZ4	Geobacillus thermodenitrificans	Bacteria;Terrabacteria group;Firmicutes	60	57	C	C	C	C	0	non-mutated		1
1869	A0A163XN82	Aeribacillus pallidus	Bacteria;Terrabacteria group;Firmicutes	60	57	C	C	C	C	0	non-mutated		1
1875	A0A0K2H5H2	Geobacillus stearothermophilus	Bacteria;Terrabacteria group;Firmicutes	62	57	C	C	C	C	0	non-mutated		1
1876	G2MXI5	Thermoanaerobacter wiegelii	Bacteria;Terrabacteria group;Firmicutes	65	60	C	C	C	C	0	non-mutated		1
1877	B0K9Y4	Thermoanaerobacter pseudethanolicus	Bacteria;Terrabacteria group;Firmicutes	65	60	C	C	C	C	0	non-mutated		1
1878	A0A117L9U6	Caldanaerobacter subterraneus	Bacteria;Terrabacteria group;Firmicutes	65	60	C	C	C	C	0	non-mutated		1
1879	E8UTI5	Thermoanaerobacter brockii	Bacteria;Terrabacteria group;Firmicutes	65	60	C	C	C	C	0	non-mutated		1
1880	Q3AC49	Carboxydothermus hydrogenoformans	Bacteria;Terrabacteria group;Firmicutes	65	58	C	C	C	C	0	non-mutated		1
1882	D3T2U6	Thermoanaerobacter italicus	Bacteria;Terrabacteria group;Firmicutes	65	60	C	C	C	C	0	non-mutated		1
1888	E4QB91	Caldicellulosiruptor hydrothermalis	Bacteria;Terrabacteria group;Firmicutes	65	58	C	C	C	C	0	non-mutated		1
1889	A4XKH4	Caldicellulosiruptor saccharolyticus	Bacteria;Terrabacteria group;Firmicutes	65	58	C	C	C	C	0	non-mutated		1
1895	D9S335	Thermosediminibacter oceani	Bacteria;Terrabacteria group;Firmicutes	68	60	C	C	C	C	0	non-mutated		1
1896	C9RCW1	Ammonifex degensii	Bacteria;Terrabacteria group;Firmicutes	70	60	C	C	C	C	0	non-mutated		1
1897	D7APD4	Thermoanaerobacter mathranii	Bacteria;Terrabacteria group;Firmicutes	70	60	C	C	C	C	0	non-mutated		1
1906	E4S784	Caldicellulosiruptor kristjanssonii	Bacteria;Terrabacteria group;Firmicutes	70	58	C	C	C	C	0	non-mutated		1
1907	E4SC63	Caldicellulosiruptor kronotskyensis	Bacteria;Terrabacteria group;Firmicutes	70	58	C	C	C	C	0	non-mutated		1
1908	G2PT36	Caldicellulosiruptor lactoaceticus	Bacteria;Terrabacteria group;Firmicutes	70	58	C	C	C	C	0	non-mutated		1
1920	E6SJC9	Thermaerobacter marianensis	Bacteria;Terrabacteria group;Firmicutes	75	59	C	C	C	C	0	non-mutated		1
1921	E4Q154	Caldicellulosiruptor owensensis	Bacteria;Terrabacteria group;Firmicutes	75	58	C	C	C	C	0	non-mutated		1
1923	D9TKQ8	Caldicellulosiruptor obsidiansis	Bacteria;Terrabacteria group;Firmicutes	78	58	C	C	C	C	0	non-mutated		1
1924	B9MRQ5	Caldicellulosiruptor bescii	Bacteria;Terrabacteria group;Firmicutes	78	58	C	C	C	C	0	non-mutated		1
1893	D1CCN7	Thermobaculum terrenum	Bacteria;Terrabacteria group;unclassified Terrabacteria group	67	63	C	C	C	C	0	non-mutated		1
1900	A0A101FJW5	Thermodesulfobacterium commune	Bacteria;Thermodesulfobacteria;Thermodesulfobacteria	70	60	C	C	C	C	0	non-mutated		1
1901	F8ABI3	Thermodesulfatator indicus	Bacteria;Thermodesulfobacteria;Thermodesulfobacteria	70	62	C	C	C	C	0	non-mutated		1
1918	A0A2N7PK90	Caldimicrobium thiodismutans	Bacteria;Thermodesulfobacteria;Thermodesulfobacteria	75	60	C	C	C	C	0	non-mutated		1
1883	H2J512	Marinitoga piezophila	Bacteria;Thermotogae;Thermotogae	65	61	C	C	C	C	0	non-mutated		1
1884	A8F8G5	Pseudothermotoga lettingae	Bacteria;Thermotogae;Thermotogae	65	60	C	C	C	C	0	non-mutated		1
1885	C5CEP5	Kosmotoga olearia	Bacteria;Thermotogae;Thermotogae	65	60	C	C	C	C	0	non-mutated		1
1886	A0A1B0VJ30	Fervidobacterium islandicum	Bacteria;Thermotogae;Thermotogae	65	60	C	C	C	C	0	non-mutated		1
1887	H9UCB4	Fervidobacterium pennivorans	Bacteria;Thermotogae;Thermotogae	65	60	C	C	C	C	0	non-mutated		1
1902	A0A0G2ZEA8	Kosmotoga pacifica	Bacteria;Thermotogae;Thermotogae	70	60	C	C	C	C	0	non-mutated		1
1903	A7HLA6	Fervidobacterium nodosum	Bacteria;Thermotogae;Thermotogae	70	60	C	C	C	C	0	non-mutated		1
1904	A6LK89	Thermosipho melanesiensis	Bacteria;Thermotogae;Thermotogae	70	60	C	C	C	C	0	non-mutated		1
1909	A0A0X1KP79	Pseudothermotoga hypogea	Bacteria;Thermotogae;Thermotogae	70	60	C	C	C	C	0	non-mutated		1
1919	B7IGQ3	Thermosipho africanus	Bacteria;Thermotogae;Thermotogae	75	60	C	C	C	C	0	non-mutated		1
1927	A5IKS1	Thermotoga petrophila	Bacteria;Thermotogae;Thermotogae	80	60	C	C	C	C	0	non-mutated		1
1928	D2C7D8	Thermotoga naphthophila	Bacteria;Thermotogae;Thermotogae	80	60	C	C	C	C	0	non-mutated		1
1929	F7YU45	Pseudothermotoga thermarum	Bacteria;Thermotogae;Thermotogae	80	60	C	C	C	C	0	non-mutated		1
1930	B9K6Y1	Thermotoga neapolitana	Bacteria;Thermotogae;Thermotogae	82	68	C	C	C	C	0	non-mutated		1
1931	Q9WXZ7	Thermotoga maritima	Bacteria;Thermotogae;Thermotogae	82	60	C	C	C	C	0	non-mutated		1
