## Supplementary Data 2 for "Ribosomes as molecular thermometers: metal-binding sites in ribosomal proteins are robust indicators of bacterial adaptation to heat and cold": SI_Data_2_protein_sequences_bL33.csv

	Komagataeibacter nataicola	#Organism Name	Organism Groups	Growth Temperature	Length	25	29	82	93	Total number of mutations	mutation_status	Only non-mutated	Only mutated	Both
2228	C1DX90	Sulfurihydrogenibium azorense	Bacteria;Aquificae;Aquificae	68	49	C	C	C	C	0	non-mutated	1
2233	D3DHM3	Hydrogenobacter thermophilus	Bacteria;Aquificae;Aquificae	70	52	C	C	C	C	0	non-mutated	1
2234	F0S186	Desulfurobacterium thermolithotrophum	Bacteria;Aquificae;Aquificae	70	54	C	C	C	C	0	non-mutated	1
2239	A0A0S3QV95	Thermosulfidibacter takaii	Bacteria;Aquificae;Aquificae	70	49	C	C	C	C	0	non-mutated	1
2249	C0QQK9	Persephonella marina	Bacteria;Aquificae;Aquificae	73	50	C	C	C	C	0	non-mutated	1
2252	E8T512	Thermovibrio ammonificans	Bacteria;Aquificae;Aquificae	75	54	C	C	C	C	0	non-mutated	1
2259	W0DHZ3	Thermocrinis ruber	Bacteria;Aquificae;Aquificae	80	52	C	C	C	C	0	non-mutated	1
2260	D3SQ29	Thermocrinis albus	Bacteria;Aquificae;Aquificae	80	52	C	C	C	C	0	non-mutated	1
2265	O67756	Aquifex aeolicus	Bacteria;Aquificae;Aquificae	85	50	C	C	C	C	0	non-mutated	1
2215	A0A2J6WF02	Caldisericum exile	Bacteria;Caldiserica;Caldisericia	65	50	C	C	C	C	0	non-mutated	1
2187	H1XVG4	Caldithrix abyssi	Bacteria;Calditrichaeota;Calditrichae	60	49	C	C	C	C	0	non-mutated	1
2207	D3P951	Deferribacter desulfuricans	Bacteria;Deferribacteres;Deferribacteres	62	49	C	C	C	C	0	non-mutated	1
2248	B8E0K6	Dictyoglomus turgidum	Bacteria;Dictyoglomi;Dictyoglomia	72	49	C	C	C	C	0	non-mutated	1
2250	B5YEY3	Dictyoglomus thermophilum	Bacteria;Dictyoglomi;Dictyoglomia	73	49	C	C	C	C	0	non-mutated	1
0	I3YX37	Aequorivita sublithincola	Bacteria;FCB group;Bacteroidetes/Chlorobi group	4	60	C	H	N	L	3	mutated		1
1	K4IJT6	Psychroflexus torquis	Bacteria;FCB group;Bacteroidetes/Chlorobi group	4	60	C	H	N	M	3	mutated		1
16	A6GZI5	Flavobacterium psychrophilum	Bacteria;FCB group;Bacteroidetes/Chlorobi group	15	60	C	H	N	L	3	mutated		1
17	A0A090Q3Y5	Nonlabens sediminis	Bacteria;FCB group;Bacteroidetes/Chlorobi group	15	60	C	H	N	L	3	mutated		1
18	E6X891	Cellulophaga algicola	Bacteria;FCB group;Bacteroidetes/Chlorobi group	15	60	C	H	N	L	3	mutated		1
19	G8X8Y2	Flavobacterium columnare	Bacteria;FCB group;Bacteroidetes/Chlorobi group	15	60	C	H	N	L	3	mutated		1
20	A0A0B5S1H9	Myroides profundi	Bacteria;FCB group;Bacteroidetes/Chlorobi group	15	60	C	H	N	M	3	mutated		1
2226	D0MK16	Rhodothermus marinus	Bacteria;FCB group;Bacteroidetes/Chlorobi group	65	57	C	P	N	L	3	mutated		1
2	M9R3C9	Octadecabacter antarcticus	Bacteria;Proteobacteria;Alphaproteobacteria	4	55	S	T	D	V	4	mutated		1
3	M9RF13	Octadecabacter arcticus	Bacteria;Proteobacteria;Alphaproteobacteria	4	55	S	T	D	V	4	mutated		1
21	A0A1Q8YAE4	Rhodoferax antarcticus	Bacteria;Proteobacteria;Betaproteobacteria	15	56	S	T	D	A	4	mutated		1
23	A0A0E3V252	Polynucleobacter duraquae	Bacteria;Proteobacteria;Betaproteobacteria	15	55	S	T	D	I	4	mutated		1
30	D7DLR9	Methylotenera versatilis	Bacteria;Proteobacteria;Betaproteobacteria	17	51	S	T	D	V	4	mutated		1
34	A0A378WU86	Neisseria zoodegmatis	Bacteria;Proteobacteria;Betaproteobacteria	18	51	S	T	D	A	4	mutated		1
4	D4ZDW7	Shewanella violacea	Bacteria;Proteobacteria;Gammaproteobacteria	8	57	S	T	D	I	4	mutated		1
6	A8FQ77	Shewanella sediminis	Bacteria;Proteobacteria;Gammaproteobacteria	10	57	S	T	D	I	4	mutated		1
7	A0A0M4SWV1	Psychrobacter urativorans	Bacteria;Proteobacteria;Gammaproteobacteria	10	51	S	T	D	I	4	mutated		1
8	Q48AD6	Colwellia psychrerythraea	Bacteria;Proteobacteria;Gammaproteobacteria	10	51	S	T	D	I	4	mutated		1
9	B0TQL3	Shewanella halifaxensis	Bacteria;Proteobacteria;Gammaproteobacteria	10	57	S	T	D	V	4	mutated		1
10	Q6LVN2	Photobacterium profundum	Bacteria;Proteobacteria;Gammaproteobacteria	10	55	S	T	D	V	4	mutated		1
11	A0A1S6HSE7	Shewanella psychrophila	Bacteria;Proteobacteria;Gammaproteobacteria	12	57	S	T	D	I	4	mutated		1
12	A0A222G781	Colwellia beringensis	Bacteria;Proteobacteria;Gammaproteobacteria	12	51	S	T	D	I	4	mutated		1
13	A0A290S7F7	Pseudoalteromonas arctica	Bacteria;Proteobacteria;Gammaproteobacteria	12	51	S	T	D	I	4	mutated		1
14	K6Z3M8	Paraglaciecola psychrophila	Bacteria;Proteobacteria;Gammaproteobacteria	12	51	S	T	D	I	4	mutated		1
15	A1SR13	Psychromonas ingrahamii	Bacteria;Proteobacteria;Gammaproteobacteria	12	51	S	T	D	V	4	mutated		1
24	G4QEU7	Glaciecola nitratireducens	Bacteria;Proteobacteria;Gammaproteobacteria	15	51	S	T	D	I	4	mutated		1
25	A0A090I933	Moritella viscosa	Bacteria;Proteobacteria;Gammaproteobacteria	15	51	S	T	D	I	4	mutated		1
26	B6EPP1	Aliivibrio salmonicida	Bacteria;Proteobacteria;Gammaproteobacteria	15	55	S	T	D	V	4	mutated		1
27	A0A090ILZ3	Aliivibrio wodanis	Bacteria;Proteobacteria;Gammaproteobacteria	15	55	S	T	D	V	4	mutated		1
28	R4YUP1	Oleispira antarctica	Bacteria;Proteobacteria;Gammaproteobacteria	15	52	S	T	D	V	4	mutated		1
29	A0A0G9HEJ6	Luteibacter rhizovicinus	Bacteria;Proteobacteria;Gammaproteobacteria	17	54	S	T	D	I	4	mutated		1
31	A0A0H4I818	Marinobacter psychrophilus	Bacteria;Proteobacteria;Gammaproteobacteria	17	51	S	T	D	V	4	mutated		1
35	A0A193K935	Vibrio breoganii	Bacteria;Proteobacteria;Gammaproteobacteria	18	55	S	T	D	V	4	mutated		1
2183	A0A286RAE7	Thermogutta terrifontis	Bacteria;PVC group;Planctomycetes	60	56	C	T	C	C	0	non-mutated	1
2225	G0GF86	Spirochaeta thermophila	Bacteria;Spirochaetes;Spirochaetia	65	56	C	C	C	D	1	mutated		1
22	A9WTS8	Renibacterium salmoninarum	Bacteria;Terrabacteria group;Actinobacteria	15	55	S	T	D	I	4	mutated		1
2198	Q1AU15	Rubrobacter xylanophilus	Bacteria;Terrabacteria group;Actinobacteria	60	55	C	C	C	C	0	non-mutated	1
2246	B9KYX0	Thermomicrobium roseum	Bacteria;Terrabacteria group;Chloroflexi	72	56	C	C	C	C	0	non-mutated	1
2196	B5Y937	Coprothermobacter proteolyticus	Bacteria;Terrabacteria group;Coprothermobacterota	60	49	C	C	C	C	0	non-mutated	1
32	K9P4V1	Cyanobium gracile	Bacteria;Terrabacteria group;Cyanobacteria/Melainabacteria group	18	64	C	C	C	C	0	non-mutated	1
33	B2J0D4	Nostoc punctiforme	Bacteria;Terrabacteria group;Cyanobacteria/Melainabacteria group	18	64	C	C	C	C	0	non-mutated	1
2184	A0A0S7ARI6	Meiothermus ruber	Bacteria;Terrabacteria group;Deinococcus-Thermus	60	54	C	C	C	C	0	non-mutated	1
2185	E4U7Y6	Oceanithermus profundus	Bacteria;Terrabacteria group;Deinococcus-Thermus	60	54	C	C	C	C	0	non-mutated	1
2214	A0A430R393	Thermus scotoductus	Bacteria;Terrabacteria group;Deinococcus-Thermus	65	54	C	C	C	C	0	non-mutated	1
2235	F2NL02	Marinithermus hydrothermalis	Bacteria;Terrabacteria group;Deinococcus-Thermus	70	54	C	C	C	C	0	non-mutated	1
2236	A0A1J0LV26	Thermus brockianus	Bacteria;Terrabacteria group;Deinococcus-Thermus	70	54	C	C	C	C	0	non-mutated	1
2237	H7GDF6	Thermus parvatiensis	Bacteria;Terrabacteria group;Deinococcus-Thermus	70	54	C	C	C	C	0	non-mutated	1
2238	K7QYB2	Thermus oshimai	Bacteria;Terrabacteria group;Deinococcus-Thermus	70	54	C	C	C	C	0	non-mutated	1
2247	A0A0M9AE62	Thermus aquaticus	Bacteria;Terrabacteria group;Deinococcus-Thermus	72	54	C	C	C	C	0	non-mutated	1
2253	A0A1J1ELX5	Thermus thermophilus	Bacteria;Terrabacteria group;Deinococcus-Thermus	75	54	C	C	C	C	0	non-mutated	1
5	A0A1J0GN51	Clostridium estertheticum	Bacteria;Terrabacteria group;Firmicutes	10	49	C	C	C	C	0	non-mutated	1
2182	Q67JS5	Symbiobacterium thermophilum	Bacteria;Terrabacteria group;Firmicutes	60	54	C	C	C	C	0	non-mutated	1
2186	G8N0Y7	Geobacillus thermoleovorans	Bacteria;Terrabacteria group;Firmicutes	60	51	C	C	C	C	0	non-mutated			1
2188	B7DS09	Alicyclobacillus acidocaldarius	Bacteria;Terrabacteria group;Firmicutes	60	49	C	C	C	C	0	non-mutated	1
2189	B8D0A9	Halothermothrix orenii	Bacteria;Terrabacteria group;Firmicutes	60	55	C	C	C	C	0	non-mutated	1
2190	A0A150LZC4	Anoxybacillus flavithermus	Bacteria;Terrabacteria group;Firmicutes	60	49	C	C	C	C	0	non-mutated			1
2191	A0A226Q684	Geobacillus thermocatenulatus	Bacteria;Terrabacteria group;Firmicutes	60	49	C	C	C	C	0	non-mutated			1
2192	A4IJH3	Geobacillus thermodenitrificans	Bacteria;Terrabacteria group;Firmicutes	60	49	C	C	C	C	0	non-mutated			1
2193	Q2RFN2	Moorella thermoacetica	Bacteria;Terrabacteria group;Firmicutes	60	49	C	C	C	C	0	non-mutated	1
2194	F6BGF7	Thermoanaerobacterium xylanolyticum	Bacteria;Terrabacteria group;Firmicutes	60	49	C	C	C	C	0	non-mutated	1
2195	D9TRT9	Thermoanaerobacterium thermosaccharolyticum	Bacteria;Terrabacteria group;Firmicutes	60	49	C	C	C	C	0	non-mutated	1
2197	A0A165XRD1	Aeribacillus pallidus	Bacteria;Terrabacteria group;Firmicutes	60	49	C	C	C	C	0	non-mutated	1
2199	A4IQY1	Geobacillus thermodenitrificans	Bacteria;Terrabacteria group;Firmicutes	60	49	C	C	C	D	1	mutated			1
2200	A0A223FGR3	Anoxybacillus flavithermus	Bacteria;Terrabacteria group;Firmicutes	60	49	C	C	C	D	1	mutated			1
2201	A0A160F1P0	Anoxybacillus amylolyticus	Bacteria;Terrabacteria group;Firmicutes	60	49	C	C	C	D	1	mutated		1
2202	A0A1V9C090	Geobacillus thermocatenulatus	Bacteria;Terrabacteria group;Firmicutes	60	49	C	C	C	D	1	mutated			1
2203	A0A098L067	Geobacillus thermoleovorans	Bacteria;Terrabacteria group;Firmicutes	60	49	C	C	C	D	1	mutated			1
2204	B7GI23	Anoxybacillus flavithermus	Bacteria;Terrabacteria group;Firmicutes	60	49	C	T	C	L	2	mutated			1
2205	A0A1Z2V4L7	Anoxybacillus flavithermus	Bacteria;Terrabacteria group;Firmicutes	60	57	C	T	L	L	3	mutated			1
2208	A0A0K2H8W4	Geobacillus stearothermophilus	Bacteria;Terrabacteria group;Firmicutes	62	49	C	C	C	C	0	non-mutated			1
2209	A0A150NF67	Geobacillus stearothermophilus	Bacteria;Terrabacteria group;Firmicutes	62	47	C	C	C	D	1	mutated			1
2210	E4Q904	Caldicellulosiruptor hydrothermalis	Bacteria;Terrabacteria group;Firmicutes	65	54	C	C	C	C	0	non-mutated	1
2211	A4XLK5	Caldicellulosiruptor saccharolyticus	Bacteria;Terrabacteria group;Firmicutes	65	54	C	C	C	C	0	non-mutated	1
2216	A0A357VLA0	Caldanaerobacter subterraneus	Bacteria;Terrabacteria group;Firmicutes	65	49	C	C	C	C	0	non-mutated	1
2218	D3T4T2	Thermoanaerobacter italicus	Bacteria;Terrabacteria group;Firmicutes	65	49	C	C	C	C	0	non-mutated	1
2219	B0KCI5	Thermoanaerobacter pseudethanolicus	Bacteria;Terrabacteria group;Firmicutes	65	49	C	C	C	C	0	non-mutated	1
2220	E8UUW9	Thermoanaerobacter brockii	Bacteria;Terrabacteria group;Firmicutes	65	49	C	C	C	C	0	non-mutated	1
2221	G2MWZ2	Thermoanaerobacter wiegelii	Bacteria;Terrabacteria group;Firmicutes	65	49	C	C	C	C	0	non-mutated	1
2224	Q3A9P9	Carboxydothermus hydrogenoformans	Bacteria;Terrabacteria group;Firmicutes	65	49	C	C	C	C	0	non-mutated	1
2229	D9S0G2	Thermosediminibacter oceani	Bacteria;Terrabacteria group;Firmicutes	68	49	C	C	C	C	0	non-mutated	1
2230	E4S9R4	Caldicellulosiruptor kristjanssonii	Bacteria;Terrabacteria group;Firmicutes	70	54	C	C	C	C	0	non-mutated	1
2231	E4SD25	Caldicellulosiruptor kronotskyensis	Bacteria;Terrabacteria group;Firmicutes	70	54	C	C	C	C	0	non-mutated	1
2232	G2PUT2	Caldicellulosiruptor lactoaceticus	Bacteria;Terrabacteria group;Firmicutes	70	54	C	C	C	C	0	non-mutated	1
2241	C9R9N3	Ammonifex degensii	Bacteria;Terrabacteria group;Firmicutes	70	49	C	C	C	C	0	non-mutated	1
2251	E4Q249	Caldicellulosiruptor owensensis	Bacteria;Terrabacteria group;Firmicutes	75	54	C	C	C	C	0	non-mutated	1
2255	E6SLE5	Thermaerobacter marianensis	Bacteria;Terrabacteria group;Firmicutes	75	49	C	C	C	C	0	non-mutated	1
2257	B9MJX4	Caldicellulosiruptor bescii	Bacteria;Terrabacteria group;Firmicutes	78	54	C	C	C	C	0	non-mutated	1
2258	D9TJY9	Caldicellulosiruptor obsidiansis	Bacteria;Terrabacteria group;Firmicutes	78	54	C	C	C	C	0	non-mutated	1
2227	D1CD67	Thermobaculum terrenum	Bacteria;Terrabacteria group;unclassified Terrabacteria group	67	54	C	C	C	C	0	non-mutated	1
2244	A0A075WU18	Thermodesulfobacterium commune	Bacteria;Thermodesulfobacteria;Thermodesulfobacteria	70	56	C	C	C	D	1	mutated		1
2245	F8A9W6	Thermodesulfatator indicus	Bacteria;Thermodesulfobacteria;Thermodesulfobacteria	70	56	C	C	C	D	1	mutated		1
2256	A0A2N7PKT9	Caldimicrobium thiodismutans	Bacteria;Thermodesulfobacteria;Thermodesulfobacteria	75	56	C	C	C	D	1	mutated		1
2212	H2J5F4	Marinitoga piezophila	Bacteria;Thermotogae;Thermotogae	65	54	C	C	C	C	0	non-mutated	1
2213	C5CGE6	Kosmotoga olearia	Bacteria;Thermotogae;Thermotogae	65	55	C	C	C	C	0	non-mutated	1
2217	A8F4F3	Pseudothermotoga lettingae	Bacteria;Thermotogae;Thermotogae	65	49	C	C	C	C	0	non-mutated	1
2222	A0A1B0VJQ1	Fervidobacterium islandicum	Bacteria;Thermotogae;Thermotogae	65	49	C	C	C	C	0	non-mutated	1
2223	H9UCN0	Fervidobacterium pennivorans	Bacteria;Thermotogae;Thermotogae	65	49	C	C	C	C	0	non-mutated	1
2240	A6LKQ2	Thermosipho melanesiensis	Bacteria;Thermotogae;Thermotogae	70	49	C	C	C	C	0	non-mutated	1
2242	A7HLC0	Fervidobacterium nodosum	Bacteria;Thermotogae;Thermotogae	70	49	C	C	C	C	0	non-mutated	1
2243	A0A0X1KNW0	Pseudothermotoga hypogea	Bacteria;Thermotogae;Thermotogae	70	48	C	C	C	C	0	non-mutated	1
2254	K2PA45	Thermosipho africanus	Bacteria;Thermotogae;Thermotogae	75	49	C	C	C	C	0	non-mutated	1
2261	F7YYB7	Pseudothermotoga thermarum	Bacteria;Thermotogae;Thermotogae	80	48	C	C	C	C	0	non-mutated	1
2262	A0A357ZSD7	Thermotoga naphthophila	Bacteria;Thermotogae;Thermotogae	80	49	C	C	C	C	0	non-mutated	1
2263	A5IJX0	Thermotoga petrophila	Bacteria;Thermotogae;Thermotogae	80	49	C	C	C	C	0	non-mutated	1
2264	P35873	Thermotoga maritima	Bacteria;Thermotogae;Thermotogae	82	49	C	C	C	C	0	non-mutated	1
