## Supplementary Data 2 for "Ribosomes as molecular thermometers: metal-binding sites in ribosomal proteins are robust indicators of bacterial adaptation to heat and cold": SI_Data_2_protein_sequences_uS4.csv

	Entry	#Organism Name	Organism Groups	Growth Temperature	163	169	183	189	Total number of mutations	mutation_status	Only mutated	Both	Only non-mutated
1917	C1DX46	Sulfurihydrogenibium azorense	Bacteria;Aquificae;Aquificae	68	T	S	D	E	4	mutated	1
1930	F0S1E7	Desulfurobacterium thermolithotrophum	Bacteria;Aquificae;Aquificae	70	W	A	S	S	4	mutated	1
1935	D3DH87	Hydrogenobacter thermophilus	Bacteria;Aquificae;Aquificae	70	S	D	-	K	4	mutated	1
1931	A0A0S3QV66	Thermosulfidibacter takaii	Bacteria;Aquificae;Aquificae	70	C	C	C	C	0	non-mutated			1
1940	C0QQQ0	Persephonella marina	Bacteria;Aquificae;Aquificae	73	T	S	S	K	4	mutated	1
1946	E8T4C2	Thermovibrio ammonificans	Bacteria;Aquificae;Aquificae	75	W	A	S	S	4	mutated	1
1953	D3SQD9	Thermocrinis albus	Bacteria;Aquificae;Aquificae	80	S	D	S	-	4	mutated	1
1954	W0DBD3	Thermocrinis ruber	Bacteria;Aquificae;Aquificae	80	V	D	S	-	4	mutated	1
1957	O66484	Aquifex aeolicus	Bacteria;Aquificae;Aquificae	85	V	D	K	K	4	mutated	1
1905	A0A2J6WDN8	Caldisericum exile	Bacteria;Caldiserica;Caldisericia	65	C	C	C	C	0	non-mutated			1
1879	H1XVZ0	Caldithrix abyssi	Bacteria;Calditrichaeota;Calditrichae	60	G	V	D	-	4	mutated	1
1897	D3P911	Deferribacter desulfuricans	Bacteria;Deferribacteres;Deferribacteres	62	C	C	C	C	0	non-mutated			1
1936	B8E1F9	Dictyoglomus turgidum	Bacteria;Dictyoglomi;Dictyoglomia	72	C	C	C	C	0	non-mutated			1
1939	B5YDW9	Dictyoglomus thermophilum	Bacteria;Dictyoglomi;Dictyoglomia	73	C	C	C	C	0	non-mutated			1
0	I3YWN8	Aequorivita sublithincola	Bacteria;FCB group;Bacteroidetes/Chlorobi group	4	T	A	F	-	4	mutated	1
1	K4IDL2	Psychroflexus torquis	Bacteria;FCB group;Bacteroidetes/Chlorobi group	4	T	A	F	-	4	mutated	1
17	E6XCG5	Cellulophaga algicola	Bacteria;FCB group;Bacteroidetes/Chlorobi group	15	T	A	F	-	4	mutated	1
25	G8X6F3	Flavobacterium columnare	Bacteria;FCB group;Bacteroidetes/Chlorobi group	15	T	A	F	-	4	mutated	1
27	A6GZ74	Flavobacterium psychrophilum	Bacteria;FCB group;Bacteroidetes/Chlorobi group	15	T	A	F	-	4	mutated	1
26	A0A0B5RT09	Myroides profundi	Bacteria;FCB group;Bacteroidetes/Chlorobi group	15	T	A	L	-	4	mutated	1
24	A0A090Q6F9	Nonlabens sediminis	Bacteria;FCB group;Bacteroidetes/Chlorobi group	15	A	A	L	-	4	mutated	1
1899	D0MGY0	Rhodothermus marinus	Bacteria;FCB group;Bacteroidetes/Chlorobi group	65	Q	A	L	-	4	mutated	1
1889	B5YG23	Thermodesulfovibrio yellowstonii	Bacteria;Nitrospirae;Nitrospira	60	C	C	C	C	0	non-mutated			1
2	M9RG88	Octadecabacter arcticus	Bacteria;Proteobacteria;Alphaproteobacteria	4	Y	D	-	-	4	mutated	1
18	A0A0E3V093	Polynucleobacter duraquae	Bacteria;Proteobacteria;Betaproteobacteria	15	A	A	R	C	3	mutated	1
19	A0A1Q8YIH4	Rhodoferax antarcticus	Bacteria;Proteobacteria;Betaproteobacteria	15	A	S	R	A	4	mutated	1
29	D7DLR3	Methylotenera versatilis	Bacteria;Proteobacteria;Betaproteobacteria	17	C	C	K	C	1	mutated	1
32	D7DPC3	Methylotenera versatilis	Bacteria;Proteobacteria;Betaproteobacteria	17	L	M	T	-	4	mutated	1
33	A0A1X3CRL6	Neisseria zoodegmatis	Bacteria;Proteobacteria;Betaproteobacteria	18	C	A	R	C	2	mutated	1
3	Q6AP44	Desulfotalea psychrophila	Bacteria;Proteobacteria;delta/epsilon subdivisions	8	C	C	C	C	0	non-mutated			1
4	D4ZE48	Shewanella violacea	Bacteria;Proteobacteria;Gammaproteobacteria	8	L	S	R	C	3	mutated	1
9	A0A099KXX0	Colwellia psychrerythraea	Bacteria;Proteobacteria;Gammaproteobacteria	10	L	S	R	C	3	mutated	1
8	Q6LV92	Photobacterium profundum	Bacteria;Proteobacteria;Gammaproteobacteria	10	L	S	R	C	3	mutated	1
5	A0A0M4TE52	Psychrobacter urativorans	Bacteria;Proteobacteria;Gammaproteobacteria	10	L	S	K	T	4	mutated	1
6	B0TLY9	Shewanella halifaxensis	Bacteria;Proteobacteria;Gammaproteobacteria	10	L	S	R	C	3	mutated	1
7	A8G1C6	Shewanella sediminis	Bacteria;Proteobacteria;Gammaproteobacteria	10	L	S	R	C	3	mutated	1
13	A0A222G8L6	Colwellia beringensis	Bacteria;Proteobacteria;Gammaproteobacteria	12	L	S	R	C	3	mutated	1
15	K6ZZM2	Paraglaciecola psychrophila	Bacteria;Proteobacteria;Gammaproteobacteria	12	L	S	R	C	3	mutated	1
11	A0A290S7I2	Pseudoalteromonas arctica	Bacteria;Proteobacteria;Gammaproteobacteria	12	L	S	R	C	3	mutated	1
14	A1T0B8	Psychromonas ingrahamii	Bacteria;Proteobacteria;Gammaproteobacteria	12	L	S	R	C	3	mutated	1
12	A0A1S6HJB0	Shewanella psychrophila	Bacteria;Proteobacteria;Gammaproteobacteria	12	L	S	R	C	3	mutated	1
21	B6EPU8	Aliivibrio salmonicida	Bacteria;Proteobacteria;Gammaproteobacteria	15	L	S	R	C	3	mutated	1
20	A0A090INH6	Aliivibrio wodanis	Bacteria;Proteobacteria;Gammaproteobacteria	15	L	S	R	C	3	mutated	1
23	G4QFM6	Glaciecola nitratireducens	Bacteria;Proteobacteria;Gammaproteobacteria	15	L	S	R	C	3	mutated	1
22	A0A090IHJ6	Moritella viscosa	Bacteria;Proteobacteria;Gammaproteobacteria	15	L	S	R	C	3	mutated	1
16	R4YQU2	Oleispira antarctica	Bacteria;Proteobacteria;Gammaproteobacteria	15	C	S	R	C	2	mutated	1
31	A0A0G9HE07	Luteibacter rhizovicinus	Bacteria;Proteobacteria;Gammaproteobacteria	17	C	A	R	C	2	mutated	1
30	A0A0H4I940	Marinobacter psychrophilus	Bacteria;Proteobacteria;Gammaproteobacteria	17	C	S	R	C	2	mutated	1
34	A0A193K955	Vibrio breoganii	Bacteria;Proteobacteria;Gammaproteobacteria	18	L	S	R	C	3	mutated	1
1906	E0RQA5	Spirochaeta thermophila	Bacteria;Spirochaetes;Spirochaetia	65	C	C	C	C	0	non-mutated			1
28	A9WSC7	Renibacterium salmoninarum	Bacteria;Terrabacteria group;Actinobacteria	15	V	S	Y	-	4	mutated	1
1886	Q1AU55	Rubrobacter xylanophilus	Bacteria;Terrabacteria group;Actinobacteria	60	G	D	-	N	4	mutated	1
1937	B9KZW1	Thermomicrobium roseum	Bacteria;Terrabacteria group;Chloroflexi	72	C	C	C	C	0	non-mutated			1
1893	B5Y961	Coprothermobacter proteolyticus	Bacteria;Terrabacteria group;Coprothermobacterota	60	C	C	C	C	0	non-mutated			1
35	K9P531	Cyanobium gracile	Bacteria;Terrabacteria group;Cyanobacteria/Melainabacteria group	18	L	T	A	-	4	mutated	1
36	B2J1M8	Nostoc punctiforme	Bacteria;Terrabacteria group;Cyanobacteria/Melainabacteria group	18	L	V	S	-	4	mutated	1
1891	D3PN15	Meiothermus ruber	Bacteria;Terrabacteria group;Deinococcus-Thermus	60	V	A	T	K	4	mutated	1
1890	E4U9F8	Oceanithermus profundus	Bacteria;Terrabacteria group;Deinococcus-Thermus	60	C	C	C	C	0	non-mutated			1
1908	E8PP96	Thermus scotoductus	Bacteria;Terrabacteria group;Deinococcus-Thermus	65	C	C	C	C	0	non-mutated			1
1929	F2NMQ0	Marinithermus hydrothermalis	Bacteria;Terrabacteria group;Deinococcus-Thermus	70	V	A	T	R	4	mutated	1
1926	A0A1J0LVE1	Thermus brockianus	Bacteria;Terrabacteria group;Deinococcus-Thermus	70	C	C	C	C	0	non-mutated			1
1927	K7QXZ2	Thermus oshimai	Bacteria;Terrabacteria group;Deinococcus-Thermus	70	C	C	C	C	0	non-mutated			1
1925	H7GI56	Thermus parvatiensis	Bacteria;Terrabacteria group;Deinococcus-Thermus	70	C	C	C	C	0	non-mutated			1
1938	B7A582	Thermus aquaticus	Bacteria;Terrabacteria group;Deinococcus-Thermus	72	C	C	C	C	0	non-mutated			1
1945	P62664	Thermus thermophilus	Bacteria;Terrabacteria group;Deinococcus-Thermus	75	C	C	C	C	0	non-mutated			1
10	A0A5N7ITP3	Clostridium estertheticum	Bacteria;Terrabacteria group;Firmicutes	10	C	C	C	C	0	non-mutated			1
1895	A0A165YIB9	Aeribacillus pallidus	Bacteria;Terrabacteria group;Firmicutes	60	W	S	-	-	4	mutated	1
1888	C8WTU6	Alicyclobacillus acidocaldarius	Bacteria;Terrabacteria group;Firmicutes	60	C	C	C	C	0	non-mutated			1
1884	A0A4V2PEL7	Anoxybacillus amylolyticus	Bacteria;Terrabacteria group;Firmicutes	60	W	S	-	-	4	mutated	1
1882	A0A150LQG6	Anoxybacillus flavithermus	Bacteria;Terrabacteria group;Firmicutes	60	W	S	-	-	4	mutated	1
1883	A0A226QD28	Geobacillus thermocatenulatus	Bacteria;Terrabacteria group;Firmicutes	60	W	S	-	-	4	mutated	1
1887	A4IRU5	Geobacillus thermodenitrificans	Bacteria;Terrabacteria group;Firmicutes	60	W	S	-	-	4	mutated	1
1885	G8N5I3	Geobacillus thermoleovorans	Bacteria;Terrabacteria group;Firmicutes	60	W	S	-	-	4	mutated	1
1880	B8D0T6	Halothermothrix orenii	Bacteria;Terrabacteria group;Firmicutes	60	C	C	C	C	0	non-mutated			1
1878	A0A1J5NJN8	Moorella thermoacetica	Bacteria;Terrabacteria group;Firmicutes	60	C	C	C	C	0	non-mutated			1
1877	Q67T95	Symbiobacterium thermophilum	Bacteria;Terrabacteria group;Firmicutes	60	H	C	C	C	0	non-mutated			1
1892	A0A097ATN4	Thermoanaerobacter kivui	Bacteria;Terrabacteria group;Firmicutes	60	C	C	C	C	0	non-mutated			1
1875	I3VV51	Thermoanaerobacterium saccharolyticum	Bacteria;Terrabacteria group;Firmicutes	60	H	C	C	C	0	non-mutated			1
1876	D9TM00	Thermoanaerobacterium thermosaccharolyticum	Bacteria;Terrabacteria group;Firmicutes	60	H	C	C	C	0	non-mutated			1
1881	F6BGR1	Thermoanaerobacterium xylanolyticum	Bacteria;Terrabacteria group;Firmicutes	60	C	C	C	C	0	non-mutated			1
1896	P81288	Geobacillus stearothermophilus	Bacteria;Terrabacteria group;Firmicutes	62	W	S	-	-	4	mutated	1
1909	Q8R7Y1	Caldanaerobacter subterraneus	Bacteria;Terrabacteria group;Firmicutes	65	C	C	C	C	0	non-mutated			1
1914	E4Q842	Caldicellulosiruptor hydrothermalis	Bacteria;Terrabacteria group;Firmicutes	65	C	C	C	C	0	non-mutated			1
1913	A4XLQ3	Caldicellulosiruptor saccharolyticus	Bacteria;Terrabacteria group;Firmicutes	65	C	C	C	C	0	non-mutated			1
1904	Q3A9U3	Carboxydothermus hydrogenoformans	Bacteria;Terrabacteria group;Firmicutes	65	C	C	C	C	0	non-mutated			1
1912	E8UV11	Thermoanaerobacter brockii	Bacteria;Terrabacteria group;Firmicutes	65	C	C	C	C	0	non-mutated			1
1910	D3T4M8	Thermoanaerobacter italicus	Bacteria;Terrabacteria group;Firmicutes	65	C	C	C	C	0	non-mutated			1
1911	B0KCM7	Thermoanaerobacter pseudethanolicus	Bacteria;Terrabacteria group;Firmicutes	65	C	C	C	C	0	non-mutated			1
1907	G2MVS6	Thermoanaerobacter wiegelii	Bacteria;Terrabacteria group;Firmicutes	65	C	C	C	C	0	non-mutated			1
1916	D9RZN9	Thermosediminibacter oceani	Bacteria;Terrabacteria group;Firmicutes	68	C	C	C	C	0	non-mutated			1
1921	C9R8G3	Ammonifex degensii	Bacteria;Terrabacteria group;Firmicutes	70	C	C	C	C	0	non-mutated			1
1933	E4SAJ7	Caldicellulosiruptor kristjanssonii	Bacteria;Terrabacteria group;Firmicutes	70	C	C	C	C	0	non-mutated			1
1932	E4SB84	Caldicellulosiruptor kronotskyensis	Bacteria;Terrabacteria group;Firmicutes	70	C	C	C	C	0	non-mutated			1
1934	G2PWJ6	Caldicellulosiruptor lactoaceticus	Bacteria;Terrabacteria group;Firmicutes	70	C	C	C	C	0	non-mutated			1
1928	D7ARQ1	Thermoanaerobacter mathranii	Bacteria;Terrabacteria group;Firmicutes	70	C	C	C	C	0	non-mutated			1
1947	E4Q2Y9	Caldicellulosiruptor owensensis	Bacteria;Terrabacteria group;Firmicutes	75	C	C	C	C	0	non-mutated			1
1943	E6SML3	Thermaerobacter marianensis	Bacteria;Terrabacteria group;Firmicutes	75	H	C	C	C	0	non-mutated			1
1948	B9MKF4	Caldicellulosiruptor bescii	Bacteria;Terrabacteria group;Firmicutes	78	C	C	C	C	0	non-mutated			1
1949	D9TJJ3	Caldicellulosiruptor obsidiansis	Bacteria;Terrabacteria group;Firmicutes	78	C	C	C	C	0	non-mutated			1
1915	D1CHD9	Thermobaculum terrenum	Bacteria;Terrabacteria group;unclassified Terrabacteria group	67	H	S	S	-	4	mutated	1
1918	F8A994	Thermodesulfatator indicus	Bacteria;Thermodesulfobacteria;Thermodesulfobacteria	70	C	C	C	C	0	non-mutated			1
1922	A0A075WTL5	Thermodesulfobacterium commune	Bacteria;Thermodesulfobacteria;Thermodesulfobacteria	70	C	C	C	C	0	non-mutated			1
1942	A0A0U5B7K3	Caldimicrobium thiodismutans	Bacteria;Thermodesulfobacteria;Thermodesulfobacteria	75	C	C	C	C	0	non-mutated			1
1901	A0A1B0VK71	Fervidobacterium islandicum	Bacteria;Thermotogae;Thermotogae	65	C	C	C	C	0	non-mutated			1
1900	A0A172T0Q8	Fervidobacterium pennivorans	Bacteria;Thermotogae;Thermotogae	65	C	C	C	C	0	non-mutated			1
1903	C5CGH5	Kosmotoga olearia	Bacteria;Thermotogae;Thermotogae	65	C	C	C	C	0	non-mutated			1
1898	H2J777	Marinitoga piezophila	Bacteria;Thermotogae;Thermotogae	65	C	C	C	C	0	non-mutated			1
1902	A8F4T8	Pseudothermotoga lettingae	Bacteria;Thermotogae;Thermotogae	65	C	C	C	C	0	non-mutated			1
1919	A7HM25	Fervidobacterium nodosum	Bacteria;Thermotogae;Thermotogae	70	C	C	C	C	0	non-mutated			1
1924	A0A0G2Z8L2	Kosmotoga pacifica	Bacteria;Thermotogae;Thermotogae	70	C	C	C	C	0	non-mutated			1
1923	A0A0X1KNZ9	Pseudothermotoga hypogea	Bacteria;Thermotogae;Thermotogae	70	C	C	C	C	0	non-mutated			1
1920	A6LLP0	Thermosipho melanesiensis	Bacteria;Thermotogae;Thermotogae	70	C	C	C	C	0	non-mutated			1
1944	A0A3D1Q0S5	Thermosipho africanus	Bacteria;Thermotogae;Thermotogae	75	C	C	C	C	0	non-mutated			1
1952	F7YX38	Pseudothermotoga thermarum	Bacteria;Thermotogae;Thermotogae	80	C	C	C	C	0	non-mutated			1
1951	A0A357ZTP0	Thermotoga naphthophila	Bacteria;Thermotogae;Thermotogae	80	C	C	C	C	0	non-mutated			1
1950	A5IMB0	Thermotoga petrophila	Bacteria;Thermotogae;Thermotogae	80	C	C	C	C	0	non-mutated			1
1955	Q9X1I3	Thermotoga maritima	Bacteria;Thermotogae;Thermotogae	82	C	C	C	C	0	non-mutated			1
1956	B9K8B3	Thermotoga neapolitana	Bacteria;Thermotogae;Thermotogae	82	C	C	C	C	0	non-mutated			1
