## Supplementary Data 2 for "Ribosomes as molecular thermometers: metal-binding sites in ribosomal proteins are robust indicators of bacterial adaptation to heat and cold": SI_Data_2_protein_sequences_uS14.csv

	Entry	#Organism Name	Organism Groups	Growth Temperature	86	91	104	107	Total number of mutations	mutation_status	Only mutated	Only non-mutated	Both
0	I3YWM6	Aequorivita sublithincola	Bacteria;FCB group;Bacteroidetes/Chlorobi group	4	C	T	S	T	3	mutated	1
1	K4IRA4	Psychroflexus torquis	Bacteria;FCB group;Bacteroidetes/Chlorobi group	4	C	T	S	T	3	mutated	1
2	M9RPF3	Octadecabacter arcticus	Bacteria;Proteobacteria;Alphaproteobacteria	4	C	T	S	A	3	mutated	1
3	M9RDE2	Octadecabacter antarcticus	Bacteria;Proteobacteria;Alphaproteobacteria	4	C	T	S	A	3	mutated	1
4	Q6AP58	Desulfotalea psychrophila	Bacteria;Proteobacteria;delta/epsilon subdivisions	8	C	C	C	C	0	non-mutated		1
5	D4ZE59	Shewanella violacea	Bacteria;Proteobacteria;Gammaproteobacteria	8	C	T	S	K	3	mutated	1
6	Q6LVA3	Photobacterium profundum	Bacteria;Proteobacteria;Gammaproteobacteria	10	C	T	S	K	3	mutated	1
7	A0A0M3V8P8	Psychrobacter urativorans	Bacteria;Proteobacteria;Gammaproteobacteria	10	C	T	S	M	3	mutated	1
8	A8G1D5	Shewanella sediminis	Bacteria;Proteobacteria;Gammaproteobacteria	10	C	T	S	K	3	mutated	1
9	B0TLZ9	Shewanella halifaxensis	Bacteria;Proteobacteria;Gammaproteobacteria	10	C	T	S	K	3	mutated	1
10	Q489A0	Colwellia psychrerythraea	Bacteria;Proteobacteria;Gammaproteobacteria	10	C	T	S	K	3	mutated	1
11	A0A5N7J6I8	Clostridium estertheticum	Bacteria;Terrabacteria group;Firmicutes	10	C	C	C	C	0	non-mutated		1
12	M4RWK7	Paraglaciecola psychrophila	Bacteria;Proteobacteria;Gammaproteobacteria	12	C	T	S	K	3	mutated	1
13	A1T0C9	Psychromonas ingrahamii	Bacteria;Proteobacteria;Gammaproteobacteria	12	C	T	S	K	3	mutated	1
14	A0A1S6HJA1	Shewanella psychrophila	Bacteria;Proteobacteria;Gammaproteobacteria	12	C	T	S	K	3	mutated	1
15	A0A222G8K5	Colwellia beringensis	Bacteria;Proteobacteria;Gammaproteobacteria	12	C	T	S	K	3	mutated	1
16	A0A290S7J5	Pseudoalteromonas arctica	Bacteria;Proteobacteria;Gammaproteobacteria	12	C	T	S	K	3	mutated	1
17	A0A090QP91	Nonlabens sediminis	Bacteria;FCB group;Bacteroidetes/Chlorobi group	15	C	T	S	L	3	mutated	1
19	E6XCH7	Cellulophaga algicola	Bacteria;FCB group;Bacteroidetes/Chlorobi group	15	C	T	S	T	3	mutated	1
20	A6GZ86	Flavobacterium psychrophilum	Bacteria;FCB group;Bacteroidetes/Chlorobi group	15	C	T	S	T	3	mutated	1
21	A0A0B5S0W2	Myroides profundi	Bacteria;FCB group;Bacteroidetes/Chlorobi group	15	C	T	S	T	3	mutated	1
22	G8X6G5	Flavobacterium columnare	Bacteria;FCB group;Bacteroidetes/Chlorobi group	15	C	T	S	T	3	mutated	1
26	A0A0E3ZIB1	Polynucleobacter duraquae	Bacteria;Proteobacteria;Betaproteobacteria	15	C	T	A	K	3	mutated	1
29	A0A1Q8YII2	Rhodoferax antarcticus	Bacteria;Proteobacteria;Betaproteobacteria	15	C	T	A	K	3	mutated	1
18	G4QEN8	Glaciecola nitratireducens	Bacteria;Proteobacteria;Gammaproteobacteria	15	C	T	S	K	3	mutated	1
23	R4YMY4	Oleispira antarctica	Bacteria;Proteobacteria;Gammaproteobacteria	15	C	T	S	K	3	mutated	1
25	A0A090INI6	Aliivibrio wodanis	Bacteria;Proteobacteria;Gammaproteobacteria	15	C	T	S	K	3	mutated	1
27	A0A090III0	Moritella viscosa	Bacteria;Proteobacteria;Gammaproteobacteria	15	C	T	S	K	3	mutated	1
28	B6EPT8	Aliivibrio salmonicida	Bacteria;Proteobacteria;Gammaproteobacteria	15	C	T	S	K	3	mutated	1
24	A9WTS9	Renibacterium salmoninarum	Bacteria;Terrabacteria group;Actinobacteria	15	D	D	S	R	4	mutated	1
30	D7DLQ2	Methylotenera versatilis	Bacteria;Proteobacteria;Betaproteobacteria	17	C	T	G	K	3	mutated	1
31	A0A4R3YID6	Luteibacter rhizovicinus	Bacteria;Proteobacteria;Gammaproteobacteria	17	C	T	G	K	3	mutated	1
32	A0A0H4I930	Marinobacter psychrophilus	Bacteria;Proteobacteria;Gammaproteobacteria	17	C	T	S	K	3	mutated	1
33	A0A378X5P0	Neisseria zoodegmatis	Bacteria;Proteobacteria;Betaproteobacteria	18	C	T	G	K	3	mutated	1
35	A0A193K9D2	Vibrio breoganii	Bacteria;Proteobacteria;Gammaproteobacteria	18	C	T	S	K	3	mutated	1
34	B2J6L1	Nostoc punctiforme	Bacteria;Terrabacteria group;Cyanobacteria/Melainabacteria group	18	C	T	S	V	3	mutated	1
36	K9P7P8	Cyanobium gracile	Bacteria;Terrabacteria group;Cyanobacteria/Melainabacteria group	18	C	T	C	Q	2	mutated	1
2089	H1XVX7	Caldithrix abyssi	Bacteria;Calditrichaeota;Calditrichae	60	C	C	C	C	0	non-mutated		1
2091	B5YG34	Thermodesulfovibrio yellowstonii	Bacteria;Nitrospirae;Nitrospira	60	C	C	C	C	0	non-mutated		1
2092	A0A510HHW8	Rubrobacter xylanophilus	Bacteria;Terrabacteria group;Actinobacteria	60	C	C	C	C	0	non-mutated		1
2090	B5Y975	Coprothermobacter proteolyticus	Bacteria;Terrabacteria group;Coprothermobacterota	60	C	C	C	C	0	non-mutated		1
2073	E4U9H2	Oceanithermus profundus	Bacteria;Terrabacteria group;Deinococcus-Thermus	60	C	C	C	C	0	non-mutated		1
2084	A0A0S7ATC0	Meiothermus ruber	Bacteria;Terrabacteria group;Deinococcus-Thermus	60	C	T	S	Q	3	mutated	1
2074	A0A165Z7S3	Aeribacillus pallidus	Bacteria;Terrabacteria group;Firmicutes	60	C	T	S	A	3	mutated			1
2075	A0A1Y2TAQ1	Symbiobacterium thermophilum	Bacteria;Terrabacteria group;Firmicutes	60	C	C	C	C	0	non-mutated		1
2076	A0A1J5NL57	Moorella thermoacetica	Bacteria;Terrabacteria group;Firmicutes	60	C	C	C	C	0	non-mutated		1
2077	A0A165YBH2	Aeribacillus pallidus	Bacteria;Terrabacteria group;Firmicutes	60	C	C	C	C	0	non-mutated			1
2078	A0A160F3E4	Anoxybacillus amylolyticus	Bacteria;Terrabacteria group;Firmicutes	60	C	C	C	C	0	non-mutated		1
2079	B7GJ80	Anoxybacillus flavithermus	Bacteria;Terrabacteria group;Firmicutes	60	C	C	C	C	0	non-mutated		1
2080	A0A1V9BXR5	Geobacillus thermocatenulatus	Bacteria;Terrabacteria group;Firmicutes	60	C	C	C	C	0	non-mutated		1
2081	A4IJK1	Geobacillus thermodenitrificans	Bacteria;Terrabacteria group;Firmicutes	60	C	C	C	C	0	non-mutated		1
2082	A0A1C3D7J4	Geobacillus thermoleovorans	Bacteria;Terrabacteria group;Firmicutes	60	C	C	C	C	0	non-mutated		1
2083	B7DRY1	Alicyclobacillus acidocaldarius	Bacteria;Terrabacteria group;Firmicutes	60	C	C	C	C	0	non-mutated		1
2085	I3VU45	Thermoanaerobacterium saccharolyticum	Bacteria;Terrabacteria group;Firmicutes	60	C	C	C	C	0	non-mutated		1
2086	D9TRW7	Thermoanaerobacterium thermosaccharolyticum	Bacteria;Terrabacteria group;Firmicutes	60	C	C	C	C	0	non-mutated		1
2087	F6BGP6	Thermoanaerobacterium xylanolyticum	Bacteria;Terrabacteria group;Firmicutes	60	C	C	C	C	0	non-mutated		1
2088	A0A097ATN5	Thermoanaerobacter kivui	Bacteria;Terrabacteria group;Firmicutes	60	C	C	C	C	0	non-mutated		1
2093	B8D0D7	Halothermothrix orenii	Bacteria;Terrabacteria group;Firmicutes	60	C	C	C	C	0	non-mutated		1
2095	D3P924	Deferribacter desulfuricans	Bacteria;Deferribacteres;Deferribacteres	62	C	C	C	C	0	non-mutated		1
2094	A0A0K2H8Z3	Geobacillus stearothermophilus	Bacteria;Terrabacteria group;Firmicutes	62	C	C	C	C	0	non-mutated		1
2111	I0GKG7	Caldisericum exile	Bacteria;Caldiserica;Caldisericia	65	C	C	C	C	0	non-mutated		1
2101	G2SKT2	Rhodothermus marinus	Bacteria;FCB group;Bacteroidetes/Chlorobi group	65	C	T	S	V	3	mutated	1
2105	E0RQ94	Spirochaeta thermophila	Bacteria;Spirochaetes;Spirochaetia	65	C	C	C	C	0	non-mutated		1
2102	A0A0N0ZP01	Thermus scotoductus	Bacteria;Terrabacteria group;Deinococcus-Thermus	65	C	C	C	C	0	non-mutated		1
2096	Q3A9S9	Carboxydothermus hydrogenoformans	Bacteria;Terrabacteria group;Firmicutes	65	C	C	C	C	0	non-mutated		1
2103	E4Q828	Caldicellulosiruptor hydrothermalis	Bacteria;Terrabacteria group;Firmicutes	65	C	C	C	C	0	non-mutated		1
2104	A4XLR7	Caldicellulosiruptor saccharolyticus	Bacteria;Terrabacteria group;Firmicutes	65	C	C	C	C	0	non-mutated		1
2106	B0KCL3	Thermoanaerobacter pseudethanolicus	Bacteria;Terrabacteria group;Firmicutes	65	C	C	C	C	0	non-mutated		1
2107	A0A117LAP8	Caldanaerobacter subterraneus	Bacteria;Terrabacteria group;Firmicutes	65	C	C	C	C	0	non-mutated		1
2108	E8UUZ7	Thermoanaerobacter brockii	Bacteria;Terrabacteria group;Firmicutes	65	C	C	C	C	0	non-mutated		1
2109	G2MWW4	Thermoanaerobacter wiegelii	Bacteria;Terrabacteria group;Firmicutes	65	C	C	C	C	0	non-mutated		1
2110	D3T4P2	Thermoanaerobacter italicus	Bacteria;Terrabacteria group;Firmicutes	65	C	C	C	C	0	non-mutated		1
2097	C5CGI9	Kosmotoga olearia	Bacteria;Thermotogae;Thermotogae	65	C	C	C	C	0	non-mutated		1
2098	H2J791	Marinitoga piezophila	Bacteria;Thermotogae;Thermotogae	65	C	C	C	C	0	non-mutated		1
2099	H9UD84	Fervidobacterium pennivorans	Bacteria;Thermotogae;Thermotogae	65	C	C	C	C	0	non-mutated		1
2100	A0A1B0VJS8	Fervidobacterium islandicum	Bacteria;Thermotogae;Thermotogae	65	C	C	C	C	0	non-mutated		1
2112	A8F4S4	Pseudothermotoga lettingae	Bacteria;Thermotogae;Thermotogae	65	C	C	C	C	0	non-mutated		1
2113	D1CFD9	Thermobaculum terrenum	Bacteria;Terrabacteria group;unclassified Terrabacteria group	67	C	C	C	C	0	non-mutated		1
2115	C1DX62	Sulfurihydrogenibium azorense	Bacteria;Aquificae;Aquificae	68	C	C	C	C	0	non-mutated		1
2114	D9RZM5	Thermosediminibacter oceani	Bacteria;Terrabacteria group;Firmicutes	68	C	C	C	C	0	non-mutated		1
2118	D3DH73	Hydrogenobacter thermophilus	Bacteria;Aquificae;Aquificae	70	C	C	C	C	0	non-mutated		1
2125	F0S1D3	Desulfurobacterium thermolithotrophum	Bacteria;Aquificae;Aquificae	70	C	C	C	C	0	non-mutated		1
2128	A0A0S3QV60	Thermosulfidibacter takaii	Bacteria;Aquificae;Aquificae	70	C	C	C	C	0	non-mutated		1
2119	H7GHU4	Thermus parvatiensis	Bacteria;Terrabacteria group;Deinococcus-Thermus	70	C	C	C	C	0	non-mutated		1
2120	K7QTQ4	Thermus oshimai	Bacteria;Terrabacteria group;Deinococcus-Thermus	70	C	C	C	C	0	non-mutated		1
2121	A0A1J0LVT1	Thermus brockianus	Bacteria;Terrabacteria group;Deinococcus-Thermus	70	C	C	C	C	0	non-mutated		1
2130	F2NMR4	Marinithermus hydrothermalis	Bacteria;Terrabacteria group;Deinococcus-Thermus	70	C	C	C	C	0	non-mutated		1
2122	E4SAR5	Caldicellulosiruptor kristjanssonii	Bacteria;Terrabacteria group;Firmicutes	70	C	C	C	C	0	non-mutated		1
2123	E4SB70	Caldicellulosiruptor kronotskyensis	Bacteria;Terrabacteria group;Firmicutes	70	C	C	C	C	0	non-mutated		1
2124	G2PWL0	Caldicellulosiruptor lactoaceticus	Bacteria;Terrabacteria group;Firmicutes	70	C	C	C	C	0	non-mutated		1
2126	D7ARR5	Thermoanaerobacter mathranii	Bacteria;Terrabacteria group;Firmicutes	70	C	C	C	C	0	non-mutated		1
2127	C9R8H7	Ammonifex degensii	Bacteria;Terrabacteria group;Firmicutes	70	C	C	C	C	0	non-mutated		1
2131	F8AA50	Thermodesulfatator indicus	Bacteria;Thermodesulfobacteria;Thermodesulfobacteria	70	C	C	C	C	0	non-mutated		1
2132	A0A075WT84	Thermodesulfobacterium commune	Bacteria;Thermodesulfobacteria;Thermodesulfobacteria	70	C	C	C	C	0	non-mutated		1
2116	A0A0G2Z8G2	Kosmotoga pacifica	Bacteria;Thermotogae;Thermotogae	70	C	C	C	C	0	non-mutated		1
2117	A7HM39	Fervidobacterium nodosum	Bacteria;Thermotogae;Thermotogae	70	C	C	C	C	0	non-mutated		1
2129	A6LLM6	Thermosipho melanesiensis	Bacteria;Thermotogae;Thermotogae	70	C	C	C	C	0	non-mutated		1
2133	A0A0X1KNY2	Pseudothermotoga hypogea	Bacteria;Thermotogae;Thermotogae	70	C	C	C	C	0	non-mutated		1
2134	B8E1E6	Dictyoglomus turgidum	Bacteria;Dictyoglomi;Dictyoglomia	72	C	C	C	C	0	non-mutated		1
2135	A0A0N0BLP2	Thermus aquaticus	Bacteria;Terrabacteria group;Deinococcus-Thermus	72	C	C	C	C	0	non-mutated		1
2137	C0QQN6	Persephonella marina	Bacteria;Aquificae;Aquificae	73	C	C	C	C	0	non-mutated		1
2136	B5YDV6	Dictyoglomus thermophilum	Bacteria;Dictyoglomi;Dictyoglomia	73	C	C	C	C	0	non-mutated		1
2141	E8T4A8	Thermovibrio ammonificans	Bacteria;Aquificae;Aquificae	75	C	C	C	C	0	non-mutated		1
2138	P62656	Thermus thermophilus	Bacteria;Terrabacteria group;Deinococcus-Thermus	75	C	C	C	C	0	non-mutated		1
2139	E4Q372	Caldicellulosiruptor owensensis	Bacteria;Terrabacteria group;Firmicutes	75	C	C	C	C	0	non-mutated		1
2140	E6SKY7	Thermaerobacter marianensis	Bacteria;Terrabacteria group;Firmicutes	75	C	C	C	C	0	non-mutated		1
2143	A0A2N7PL13	Caldimicrobium thiodismutans	Bacteria;Thermodesulfobacteria;Thermodesulfobacteria	75	C	C	C	C	0	non-mutated		1
2142	B7IHV9	Thermosipho africanus	Bacteria;Thermotogae;Thermotogae	75	C	C	C	C	0	non-mutated		1
2144	B9MKG8	Caldicellulosiruptor bescii	Bacteria;Terrabacteria group;Firmicutes	78	C	C	C	C	0	non-mutated		1
2145	D9TJH9	Caldicellulosiruptor obsidiansis	Bacteria;Terrabacteria group;Firmicutes	78	C	C	C	C	0	non-mutated		1
2148	W0DE73	Thermocrinis ruber	Bacteria;Aquificae;Aquificae	80	C	C	C	C	0	non-mutated		1
2149	D3SQF3	Thermocrinis albus	Bacteria;Aquificae;Aquificae	80	C	C	C	C	0	non-mutated		1
2146	A5IM96	Thermotoga petrophila	Bacteria;Thermotogae;Thermotogae	80	C	C	C	C	0	non-mutated		1
2147	D2C3V3	Thermotoga naphthophila	Bacteria;Thermotogae;Thermotogae	80	C	C	C	C	0	non-mutated		1
2150	F7YY08	Pseudothermotoga thermarum	Bacteria;Thermotogae;Thermotogae	80	C	C	C	C	0	non-mutated		1
2151	Q9ZAE6	Thermotoga maritima	Bacteria;Thermotogae;Thermotogae	82	C	C	C	C	0	non-mutated		1
2152	B9K899	Thermotoga neapolitana	Bacteria;Thermotogae;Thermotogae	82	C	C	C	C	0	non-mutated		1
2153	P0A4B1	Aquifex aeolicus	Bacteria;Aquificae;Aquificae	85	C	C	C	C	0	non-mutated		1
